# Investigating mechanisms underlying genetic resistance to Salmon Rickettsial Syndrome in Atlantic salmon using RNA sequencing

**DOI:** 10.1101/2020.12.03.410464

**Authors:** Carolina P. Moraleda, Diego Robledo, Alejandro P. Gutiérrez, Jorge del-Pozo, José M. Yáñez, Ross D. Houston

## Abstract

**Background:** Salmon Rickettsial Syndrome (SRS), caused by *Piscirickettsia salmonis,* is one of the primary causes of morbidity and mortality in Atlantic salmon aquaculture, particularly in Chile. Host resistance is a heritable trait, and functional genomic studies have highlighted genes and pathways important in the response of salmon to the bacteria. However, the functional mechanisms underpinning genetic resistance are not yet well understood. In the current study, a large population of salmon pre-smolts were challenged with *P. salmonis*, with mortality levels recorded and samples taken for genotyping. In parallel, head kidney and liver samples were taken from animals of the same population with high and low genomic breeding values for resistance, and used for RNA-Sequencing to compare their transcriptome profile both pre and post infection.

**Results:** A significant and moderate heritability (h^2^ = 0.43) was shown for the trait of binary survival. Genome-wide association analyses using 38K imputed SNP genotypes across 2,251 animals highlighted that resistance is a polygenic trait. Several thousand genes were identified as differentially expressed between controls and infected samples, and enriched pathways related to the host immune response were highlighted. In addition, several networks with significant correlation with SRS resistance breeding values were identified, suggesting their involvement in mediating genetic resistance. These included apoptosis, cytoskeletal organisation, and the inflammasome.

**Conclusions:** While resistance to SRS is a polygenic trait, this study has highlighted several relevant networks and genes that are likely to play a role in mediating genetic resistance. These genes may be future targets for functional studies, including genome editing, to further elucidate their role underpinning genetic variation in host resistance.
