## Supplementary File 2 for "Investigating mechanisms underlying genetic resistance to Salmon Rickettsial Syndrome in Atlantic salmon using RNA sequencing"

	Tissue	Time	EBVs (positive = susceptible)	Resistance	batch	type
H101	liver	9dpi	-0.5073	Resistant	A	single-end
H102	liver	9dpi	0.2592	NA	A	single-end
H103	liver	9dpi	1.003	Susceptible	A	single-end
H104	liver	9dpi	0.6347	Susceptible	A	single-end
H105	liver	9dpi	0.3236	NA	A	single-end
H107	liver	9dpi	0.272	NA	A	single-end
H110	liver	9dpi	0.9746	Susceptible	A	single-end
H111	liver	9dpi	0.01111	NA	A	single-end
H113	liver	9dpi	-0.4972	Resistant	A	single-end
H114	liver	9dpi	NA	NA	A	single-end
H116	liver	9dpi	-0.4657	Resistant	A	single-end
H118	liver	9dpi	-0.3099	Resistant	A	single-end
H12	liver	Control	-0.3769	Resistant	A	single-end
H120	liver	9dpi	-0.03123	NA	A	single-end
H125	liver	9dpi	1.01	Susceptible	A	single-end
H129	liver	9dpi	-0.1838	Resistant	A	single-end
H132	liver	9dpi	1.268	Susceptible	A	single-end
H134	liver	9dpi	-0.3236	Resistant	A	single-end
H138	liver	9dpi	-0.2662	Resistant	A	single-end
H142	liver	9dpi	0.4779	NA	A	single-end
H143	liver	9dpi	-0.1923	Resistant	A	single-end
H18	liver	Control	0.976	Susceptible	A	single-end
H21	liver	Control	-0.3133	Resistant	A	single-end
H22	liver	Control	-0.6103	Resistant	A	single-end
H24	liver	Control	1.397	Susceptible	A	single-end
H35	liver	Control	0.831	Susceptible	A	single-end
H37	liver	Control	-0.4254	Resistant	A	single-end
H43	liver	Control	-0.5169	Resistant	A	single-end
H45	liver	Control	-0.3136	Resistant	A	single-end
H51	liver	3dpi	0.2852	NA	A	single-end
H55	liver	3dpi	-0.3263	Resistant	A	single-end
H56	liver	3dpi	0.3448	NA	A	single-end
H60	liver	3dpi	-0.02541	NA	A	single-end
H61	liver	3dpi	0.7482	Susceptible	A	single-end
H66	liver	3dpi	0.9262	Susceptible	A	single-end
H69	liver	3dpi	-0.1937	Resistant	A	single-end
H76	liver	3dpi	1.045	Susceptible	A	single-end
H8	liver	Control	1.384	Susceptible	A	single-end
H82	liver	3dpi	-0.7359	Resistant	A	single-end
H83	liver	3dpi	-0.1504	Resistant	A	single-end
H84	liver	3dpi	-0.7845	Resistant	A	single-end
H85	liver	3dpi	0.2153	NA	A	single-end
H86	liver	3dpi	NA	NA	A	single-end
H90	liver	3dpi	0.7537	Susceptible	A	single-end
H91	liver	3dpi	1.839	Susceptible	A	single-end
H92	liver	3dpi	1.791	Susceptible	A	single-end
H94	liver	3dpi	0.04992	NA	A	single-end
H96	liver	9dpi	-0.6897	Resistant	A	single-end
H97	liver	9dpi	1.222	Susceptible	A	single-end
H98	liver	9dpi	0.1121	NA	A	single-end
HP01	liver	Control		NA	A	single-end
HP0.10	liver	Control		NA	A	single-end
HP0.11	liver	Control		NA	A	single-end
HP0.12	liver	Control		NA	A	single-end
HP0.13	liver	Control		NA	A	single-end
HP03	liver	Control		NA	A	single-end
HP04	liver	Control		NA	A	single-end
HP05	liver	Control		NA	A	single-end
HP0.6	liver	Control		NA	A	single-end
HP0.7	liver	Control		NA	A	single-end
HP0.8	liver	Control		NA	A	single-end
HP0.9	liver	Control		NA	A	single-end
HP3.1	liver	3dpi		NA	A	single-end
HP3.2	liver	3dpi		NA	A	single-end
HP3.3	liver	3dpi		NA	A	single-end
HP3.4	liver	3dpi		NA	A	single-end
HP3.5	liver	3dpi		NA	A	single-end
HP3.6	liver	3dpi		NA	A	single-end
HP9.1	liver	9dpi		NA	A	single-end
R101	headkidney	9dpi	-0.5073	Resistant	A	single-end
R102	headkidney	9dpi	0.2592	NA	A	single-end
R103	headkidney	9dpi	1.003	Susceptible	A	single-end
R104	headkidney	9dpi	0.6347	Susceptible	A	single-end
R107	headkidney	9dpi	0.272	NA	A	single-end
R110	headkidney	9dpi	0.9746	NA	A	single-end
R111	headkidney	9dpi	0.01111	NA	A	single-end
R113	headkidney	9dpi	-0.4972	Resistant	A	single-end
R114	headkidney	9dpi	NA	NA	A	single-end
R116	headkidney	9dpi	-0.4657	Resistant	A	single-end
R118	headkidney	9dpi	-0.3099	Resistant	A	single-end
R12	headkidney	Control	-0.3769	Susceptible	A	single-end
R120	headkidney	9dpi	-0.03123	NA	A	single-end
R125	headkidney	9dpi	1.01	Susceptible	A	single-end
R129	headkidney	9dpi	-0.1838	Resistant	A	single-end
R132	headkidney	9dpi	1.268	NA	A	single-end
R142	headkidney	9dpi	0.4779	NA	A	single-end
R143	headkidney	9dpi	-0.1923	Resistant	A	single-end
R18	headkidney	Control	0.976	Resistant	A	single-end
R21	headkidney	Control	-0.3133	Susceptible	A	single-end
R22	headkidney	Control	-0.6103	Susceptible	A	single-end
R24	headkidney	Control	1.397	Resistant	A	single-end
R35	headkidney	Control	0.831	Resistant	A	single-end
R37	headkidney	Control	-0.4254	Susceptible	A	single-end
R43	headkidney	Control	-0.5169	Susceptible	A	single-end
R45	headkidney	Control	-0.3136	Susceptible	A	single-end
R51	headkidney	3dpi	0.2852	NA	A	single-end
R55	headkidney	3dpi	-0.3263	Resistant	A	single-end
R56	headkidney	3dpi	0.3448	NA	A	single-end
R60	headkidney	3dpi	-0.02541	NA	A	single-end
R61	headkidney	3dpi	0.7482	Susceptible	A	single-end
R63	headkidney	3dpi	-0.2904	Resistant	A	single-end
R66	headkidney	3dpi	0.9262	Susceptible	A	single-end
R69	headkidney	3dpi	-0.1937	NA	A	single-end
R76	headkidney	3dpi	1.045	Susceptible	A	single-end
R8	headkidney	Control	1.384	Resistant	A	single-end
R82	headkidney	3dpi	-0.7359	Resistant	A	single-end
R83	headkidney	3dpi	-0.1504	Resistant	A	single-end
R84	headkidney	3dpi	-0.7845	Resistant	A	single-end
R85	headkidney	3dpi	0.2153	NA	A	single-end
R86	headkidney	3dpi	NA	NA	A	single-end
R90	headkidney	3dpi	0.7537	Susceptible	A	single-end
R91	headkidney	3dpi	1.839	NA	A	single-end
R94	headkidney	3dpi	0.04992	NA	A	single-end
R97	headkidney	9dpi	1.222	Susceptible	A	single-end
RP0.11	headkidney	Control		NA	A	single-end
RP03	headkidney	Control		NA	A	single-end
RP04	headkidney	Control		NA	A	single-end
RP05	headkidney	Control		NA	A	single-end
RP3.1	headkidney	3dpi		NA	A	single-end
RP3.2	headkidney	3dpi		NA	A	single-end
RP3.3	headkidney	3dpi		NA	A	single-end
RP3.4	headkidney	3dpi		NA	A	single-end
RP3.5	headkidney	3dpi		NA	A	single-end
RP9.1	headkidney	9dpi		NA	A	single-end
H127	liver	9dpi	-0.01465	NA	B	single-end
H36	liver	Control	0.645	Susceptible	B	single-end
H39	liver	Control	-0.474	Resistant	B	single-end
H40	liver	Control	0.2631	NA	B	single-end
H42	liver	Control	-0.01849	NA	B	single-end
R10	headkidney	Control	-0.3796	Resistant	B	single-end
R74	headkidney	3dpi	0.1782	NA	B	single-end
R78	headkidney	3dpi	0.1607	NA	B	single-end
R80	headkidney	3dpi	-1.273	Resistant	B	single-end
