## Supplementary File 6 for "Investigating mechanisms underlying genetic resistance to Salmon Rickettsial Syndrome in Atlantic salmon using RNA sequencing"

### Sheet: Salmon
Annotation	moduleColor	GS.Resistance..EBV.	p.GS.Resistance..EBV.	MM. magenta		#Term	Database	ID	Input number	Background number	P-Value	Corrected P-Value	Input	Hyperlink
106580299	PREDICTED: polyubiquitin-like	salmon	0.392362	0.000713825		Collecting duct acid secretion	KEGG PATHWAY	ko04966	4	32	8.7783e-06	0.000456471	gi|929095751|ref|XP_014058751.1||gi|929078204|ref|XP_014049477.1||gi|213514954|ref|NP_001133769.1||gi|929078178|ref|XP_014049464.1|	http://www.genome.jp/kegg-bin/show_pathway?ko04966/K18245%09red/K06573%09red
106587020	PREDICTED: dematin isoform X1	salmon	-0.381352	0.00103353		Hematopoietic cell lineage	KEGG PATHWAY	ko04640	3	74	0.0028342	0.0736892	gi|213513640|ref|NP_001133707.1||gi|929077314|ref|XP_014049003.1||gi|929280366|ref|XP_014017065.1|	http://www.genome.jp/kegg-bin/show_pathway?ko04640/K05079%09red/K06262%09red
106612350	PREDICTED: protein MB21D2-like	salmon	0.36122	0.00196891		Porphyrin and chlorophyll metabolism	KEGG PATHWAY	ko00860	2	43	0.0118788	0.2059	gi|929281346|ref|XP_014017574.1||gi|929250590|ref|XP_014001522.1|	http://www.genome.jp/kegg-bin/show_pathway?ko00860/K05901%09red/K00643%09red
106565048	PREDICTED: oxidative stress-induced growth inhibitor 2-like isoform X2	salmon	-0.352246	0.00259034		Riboflavin metabolism	KEGG PATHWAY	ko00740	1	6	0.0254786	0.331222	gi|929281346|ref|XP_014017574.1|	http://www.genome.jp/kegg-bin/show_pathway?ko00740/K05901%09red
106573876	PREDICTED: toll-like receptor 13	salmon	0.337037	0.00405156		Plant-pathogen interaction	KEGG PATHWAY	ko04626	1	8	0.0326406	0.339462	gi|929100602|ref|XP_014061355.1|	http://www.genome.jp/kegg-bin/show_pathway?ko04626/K04079%09red
106601345	PREDICTED: N-acetylmuramoyl-L-alanine amidase-like	salmon	-0.331199	0.00478302		Antigen processing and presentation	KEGG PATHWAY	ko04612	2	89	0.0441587	0.382709	gi|929100602|ref|XP_014061355.1||gi|213513866|ref|NP_001135156.1|	http://www.genome.jp/kegg-bin/show_pathway?ko04612/K03283%09red/K04079%09red
106565805	PREDICTED: RNA-binding protein 38-like	salmon	0.306098	0.00942945		Nitrogen metabolism	KEGG PATHWAY	ko00910	1	16	0.0607759	0.451478	gi|213514954|ref|NP_001133769.1|	http://www.genome.jp/kegg-bin/show_pathway?ko00910/K18245%09red
106606856	PREDICTED: band 3 anion exchange protein-like	salmon	-0.305738	0.0095178		Estrogen signaling pathway	KEGG PATHWAY	ko04915	2	127	0.0815915	0.497686	gi|929100602|ref|XP_014061355.1||gi|213513866|ref|NP_001135156.1|	http://www.genome.jp/kegg-bin/show_pathway?ko04915/K03283%09red/K04079%09red
106606088	PREDICTED: trichohyalin-like isoform X2	salmon	-0.298905	0.0113385		Bacterial invasion of epithelial cells	KEGG PATHWAY	ko05100	2	142	0.0983324	0.497686	gi|929219934|ref|XP_013986146.1||gi|929068730|ref|XP_014034869.1|	http://www.genome.jp/kegg-bin/show_pathway?ko05100/K16938%09red
106586781	PREDICTED: alpha-1,3-mannosyl-glycoprotein 4-beta-N-acetylglucosaminyltransferase A-like isoform X1	salmon	0.288433	0.0147146
106567988	PREDICTED: protein FAM222B-like	salmon	0.282471	0.0169993
106593475	PREDICTED: axoneme-associated protein mst101(2)-like	salmon	-0.27318	0.0211648
106580739	PREDICTED: flavin reductase (NADPH)	salmon	-0.25553	0.0314953
XR_001327918.1	NA	salmon	-0.241051	0.0428629
106601071	PREDICTED: hemoglobin subunit alpha-4	salmon	0.238302	0.0453646
106594777	PREDICTED: hemoglobin subunit alpha-4-like	salmon	0.238295	0.0453714
100196543	PREDICTED: equilibrative nucleoside transporter 1	salmon	0.236374	0.0471903
106601362	PREDICTED: erythropoietin receptor-like	salmon	0.234953	0.0485736
106607383	PREDICTED: hemoglobin subunit alpha-like	salmon	0.225031	0.0591916
106582916	PREDICTED: RNA-binding protein 38-like isoform X2	salmon	-0.208757	0.0806192
100194720	PREDICTED: uncharacterized protein LOC100194720	salmon	0.20782	0.0820201
100194911	Cytosolic purine 5-nucleotidase	salmon	-0.204156	0.0876827
100195268	carbonic anhydrase	salmon	-0.196535	0.100445
106575454	PREDICTED: WW domain-binding protein 4-like	salmon	0.191569	0.109511
106607371	PREDICTED: hemoglobin subunit beta-1-like	salmon	-0.177555	0.138514
106602627	PREDICTED: spectrin beta chain, erythrocytic-like isoform X1	salmon	-0.169208	0.158344
106601072	PREDICTED: hemoglobin subunit alpha	salmon	0.168563	0.15996
106598902	PREDICTED: volume-regulated anion channel subunit LRRC8D	salmon	0.167583	0.16244
106566109	PREDICTED: tubulin beta-6 chain-like	salmon	-0.164738	0.169794
106587162	PREDICTED: protein CBFA2T3-like	salmon	-0.15984	0.183022
106601073	PREDICTED: hemoglobin subunit beta-1-like	salmon	0.154403	0.198562
106612419	PREDICTED: endothelin-converting enzyme 2-like isoform X2	salmon	0.15078	0.209432
106589265	PREDICTED: disintegrin and metalloproteinase domain-containing protein 8-like isoform X4	salmon	0.148881	0.215293
106600318	PREDICTED: hemoglobin subunit beta-like	salmon	-0.148541	0.216354
106601078	PREDICTED: hemoglobin subunit alpha-like	salmon	0.148505	0.216464
106595268	PREDICTED: hemoglobin subunit beta-like	salmon	0.147477	0.219699
106588383	PREDICTED: uncharacterized protein LOC106588383	salmon	0.142217	0.236771
100195531	PREDICTED: chloride intracellular channel protein 2 isoform X1	salmon	-0.138057	0.250906
100196655	heat shock protein 70	salmon	-0.136368	0.256809
106573055	PREDICTED: methionine aminopeptidase 2-like isoform X3	salmon	0.133394	0.267426
106601077	PREDICTED: hemoglobin subunit alpha	salmon	0.133054	0.268656
106565041	PREDICTED: protein FAM65C isoform X3	salmon	0.132187	0.271817
106565189	PREDICTED: Rieske domain-containing protein-like	salmon	0.126462	0.293306
106587409	PREDICTED: lysozyme g-like isoform X1	salmon	0.120093	0.318483
106608136	PREDICTED: heat shock protein HSP 90-alpha-like	salmon	-0.11561	0.337014
100286559	PREDICTED: LOW QUALITY PROTEIN: proline-rich protein 5	salmon	-0.115559	0.337228
106611586	PREDICTED: elongation of very long chain fatty acids protein 6	salmon	0.114251	0.342762
106585259	PREDICTED: ankyrin-1-like isoform X11	salmon	-0.112679	0.349488
100499263	selenoprotein Ja	salmon	-0.107607	0.371742
106607375	PREDICTED: hemoglobin subunit alpha-4	salmon	-0.10126	0.40077
106607372	PREDICTED: hemoglobin subunit beta-like	salmon	-0.0987874	0.412427
106575220	PREDICTED: uncharacterized protein LOC106575220 isoform X2	salmon	0.0973534	0.419278
106580474	PREDICTED: platelet glycoprotein Ib beta chain-like	salmon	-0.0958287	0.426633
106595269	PREDICTED: hemoglobin subunit alpha-4-like	salmon	0.0923722	0.443577
106589417	PREDICTED: neuronal-specific septin-3-like	salmon	0.0901789	0.454521
106592210	PREDICTED: WW domain-binding protein 4-like	salmon	0.0838244	0.487052
100195206	erythropoietin receptor	salmon	0.0832375	0.490118
106601647	PREDICTED: band 3 anion exchange protein-like	salmon	0.0831362	0.490648
100194738	PREDICTED: GATA-binding factor 1 isoform X1	salmon	-0.0823804	0.494613
106607373	PREDICTED: hemoglobin subunit alpha-like	salmon	-0.0802272	0.505999
106601051	PREDICTED: hemoglobin subunit beta-like	salmon	-0.0733391	0.543309
106566375	PREDICTED: TRAF3-interacting JNK-activating modulator-like isoform X2	salmon	0.0724874	0.548014
100136576	hemoglobin subunit beta	salmon	0.0667298	0.580324
106601074	PREDICTED: hemoglobin subunit beta-1-like	salmon	0.0642433	0.594542
106585833	PREDICTED: histone H1-like	salmon	-0.0639308	0.59634
100286657	Thymus-specific serine protease precursor	salmon	0.0619852	0.607588
101448011	Hemoglobin subunit beta-1	salmon	-0.0579562	0.631168
106572826	PREDICTED: zinc finger protein PLAGL2	salmon	0.0509951	0.672776
100195152	T-cell acute lymphocytic leukemia protein 1 homolog	salmon	0.0467903	0.698403
100196095	PREDICTED: ammonium transporter Rh type B isoform X1	salmon	0.0454108	0.706887
100380360	Coagulation factor XIII A chain	salmon	0.0383894	0.750598
100286544	Normal mucosa of esophagus-specific gene 1 protein	salmon	-0.0341316	0.777502
106607112	PREDICTED: hemoglobin subunit beta-1	salmon	0.0306157	0.799918
100136572	hemoglobin subunit alpha	salmon	0.0299588	0.804125
100380859	PREDICTED: band 3 anion exchange protein	salmon	0.0254338	0.833247
106580425	PREDICTED: tissue-type plasminogen activator-like isoform X1	salmon	0.0233062	0.84702
106572153	PREDICTED: 5-aminolevulinate synthase, erythroid-specific, mitochondrial isoform X1	salmon	0.0232314	0.847505
106610370	PREDICTED: cyclin-dependent kinase 4 inhibitor B-like	salmon	-0.0163022	0.892663
106607236	PREDICTED: hemoglobin subunit beta-1-like	salmon	0.0117803	0.922326
106606869	PREDICTED: band 3 anion exchange protein-like	salmon	-0.010935	0.927884
106601076	PREDICTED: hemoglobin subunit alpha-4	salmon	-0.00982641	0.935179
XR_001319246.1	NA	salmon	-0.00658096	0.956562
106612608	PREDICTED: thymus-specific serine protease isoform X1	salmon	0.00335212	0.977866
106561376	PREDICTED: uncharacterized protein LOC106561376	salmon	0.00242664	0.983976
100136584	beta-globin	salmon	0.00203941	0.986533
106564541	PREDICTED: neuronal-specific septin-3-like	salmon	-0.00182392	0.987956

### Sheet: Magenta
Annotation	moduleColor	GS.Resistance..EBV.	p.GS.Resistance..EBV.	MM. magenta		#Term	Database	ID	Input number	Background number	P-Value	Corrected P-Value	Input	Hyperlink
106603456	PREDICTED: 3-methyl-2-oxobutanoate dehydrogenase	magenta	0.784892	5.49079e-16		PI3K-Akt signaling pathway	KEGG PATHWAY	ko04151	13	434	0.000943908	0.114094	gi|929183494|ref|XP_013984098.1||gi|929073043|ref|XP_014046506.1||gi|929297752|ref|XP_014026236.1||gi|929295984|ref|XP_014025335.1||gi|929267960|ref|XP_014010591.1||gi|929102982|ref|XP_014062573.1||gi|929313602|ref|XP_014034576.1||gi|929320350|ref|XP_014037791.1||gi|929124630|ref|XP_013979976.1||gi|929268449|ref|XP_014010841.1||gi|929275790|ref|XP_014014647.1||gi|929328639|ref|XP_014039309.1||gi|…	http://www.genome.jp/kegg-bin/show_pathway?ko04151/K08270%09red/K04659%09red/K07206%09red/K05437%09red/K16340%09red/K13302%09red/K06624%09red/K01084%09red/K02649%09red
106570905	PREDICTED: ras-GEF domain-containing family member 1B-A-like isoform X1	magenta	0.701713	9.31397e-12		HIF-1 signaling pathway	KEGG PATHWAY	ko04066	7	158	0.00188381	0.114094	gi|929220996|ref|XP_013986717.1||gi|259155150|ref|NP_001158818.1||gi|929067221|ref|XP_014026884.1||gi|929295984|ref|XP_014025335.1||gi|929124630|ref|XP_013979976.1||gi|929102982|ref|XP_014062573.1||gi|929293948|ref|XP_014024241.1|	http://www.genome.jp/kegg-bin/show_pathway?ko04066/K06624%09red/K05437%09red/K09592%09red/K02649%09red
106612650	PREDICTED: protein phosphatase Slingshot homolog 2-like isoform X2	magenta	0.644462	1.32403e-09		mTOR signaling pathway	KEGG PATHWAY	ko04150	8	218	0.00282633	0.114094	gi|929183494|ref|XP_013984098.1||gi|929268449|ref|XP_014010841.1||gi|929320350|ref|XP_014037791.1||gi|929283263|ref|XP_014018609.1||gi|929267960|ref|XP_014010591.1||gi|929277903|ref|XP_014015757.1||gi|929328639|ref|XP_014039309.1||gi|929293948|ref|XP_014024241.1|	http://www.genome.jp/kegg-bin/show_pathway?ko04150/K08269%09red/K08270%09red/K02649%09red/K07206%09red/K13302%09red
106606695	PREDICTED: hexosaminidase D-like	magenta	0.634199	2.89083e-09		Carbohydrate digestion and absorption	KEGG PATHWAY	ko04973	4	52	0.00290685	0.114094	gi|929262851|ref|XP_014007906.1||gi|929275790|ref|XP_014014647.1||gi|929313602|ref|XP_014034576.1||gi|929293948|ref|XP_014024241.1|	http://www.genome.jp/kegg-bin/show_pathway?ko04973/K01540%09red/K01084%09red/K02649%09red
106566987	PREDICTED: uncharacterized protein LOC106566987	magenta	0.627278	4.81643e-09		FoxO signaling pathway	KEGG PATHWAY	ko04068	8	229	0.00377385	0.118499	gi|929320350|ref|XP_014037791.1||gi|929295984|ref|XP_014025335.1||gi|297206840|ref|NP_001171956.1||gi|929313602|ref|XP_014034576.1||gi|929238042|ref|XP_013994875.1||gi|929124630|ref|XP_013979976.1||gi|929275790|ref|XP_014014647.1||gi|929293948|ref|XP_014024241.1|	http://www.genome.jp/kegg-bin/show_pathway?ko04068/K10305%09red/K13302%09red/K15618%09red/K06624%09red/K01084%09red/K02649%09red
106588316	PREDICTED: centrosomal protein of 95 kDa-like isoform X3	magenta	0.626037	5.2712e-09		AMPK signaling pathway	KEGG PATHWAY	ko04152	6	198	0.021586	0.412933	gi|929183494|ref|XP_013984098.1||gi|929229867|ref|XP_013991460.1||gi|929223914|ref|XP_013988291.1||gi|929313602|ref|XP_014034576.1||gi|929275790|ref|XP_014014647.1||gi|929293948|ref|XP_014024241.1|	http://www.genome.jp/kegg-bin/show_pathway?ko04152/K19030%09red/K01084%09red/K02649%09red/K07206%09red/K07292%09red
106609445	PREDICTED: adenosine deaminase CECR1-A-like	magenta	-0.604673	2.34534e-08		Aldosterone-regulated sodium reabsorption	KEGG PATHWAY	ko04960	3	56	0.0246513	0.412933	gi|929262851|ref|XP_014007906.1||gi|929320350|ref|XP_014037791.1||gi|929293948|ref|XP_014024241.1|	http://www.genome.jp/kegg-bin/show_pathway?ko04960/K01540%09red/K13302%09red/K02649%09red
106604331	PREDICTED: histidine protein methyltransferase 1 homolog	magenta	-0.601853	2.8329e-08		Glycosaminoglycan degradation	KEGG PATHWAY	ko00531	2	22	0.0264601	0.412933	gi|929222446|ref|XP_013987492.1||gi|929235802|ref|XP_013993713.1|	http://www.genome.jp/kegg-bin/show_pathway?ko00531/K07964%09red/K01197%09red
106603906	PREDICTED: early growth response protein 1-like	magenta	-0.598581	3.51911e-08		MicroRNAs in cancer	KEGG PATHWAY	ko05206	6	215	0.0303891	0.412933	gi|929223849|ref|XP_013988256.1||gi|929295984|ref|XP_014025335.1||gi|929267960|ref|XP_014010591.1||gi|929124630|ref|XP_013979976.1||gi|929268449|ref|XP_014010841.1||gi|929328639|ref|XP_014039309.1|	http://www.genome.jp/kegg-bin/show_pathway?ko05206/K05084%09red/K06624%09red/K08270%09red
106607252	PREDICTED: ADP-ribosylation factor-like protein 5C isoform X1	magenta	0.573689	1.69756e-07		Prolactin signaling pathway	KEGG PATHWAY	ko04917	4	110	0.0330582	0.412933	gi|929286838|ref|XP_014020455.1||gi|929287016|ref|XP_014020551.1||gi|356640279|ref|NP_001239293.1||gi|929293948|ref|XP_014024241.1|	http://www.genome.jp/kegg-bin/show_pathway?ko04917/K05473%09red/K09444%09red/K02649%09red
106581279	PREDICTED: glycerophosphodiester phosphodiesterase domain-containing protein 5-like	magenta	0.562723	3.26084e-07		Renal cell carcinoma	KEGG PATHWAY	ko05211	4	111	0.033977	0.412933	gi|929220996|ref|XP_013986717.1||gi|259155150|ref|NP_001158818.1||gi|929067221|ref|XP_014026884.1||gi|929293948|ref|XP_014024241.1|	http://www.genome.jp/kegg-bin/show_pathway?ko05211/K09592%09red/K02649%09red
106572054	PREDICTED: TAR DNA-binding protein 43 isoform X1	magenta	-0.562317	3.33918e-07		Mineral absorption	KEGG PATHWAY	ko04978	3	65	0.0354936	0.412933	gi|929262851|ref|XP_014007906.1||gi|929068920|ref|XP_014035998.1||gi|929069054|ref|XP_014036693.1|	http://www.genome.jp/kegg-bin/show_pathway?ko04978/K00510%09red/K01540%09red
106586192	PREDICTED: growth factor receptor-bound protein 14-like isoform X5	magenta	0.561483	3.50546e-07		AGE-RAGE signaling pathway in diabetic complications	KEGG PATHWAY	ko04933	5	167	0.0362958	0.412933	gi|929293948|ref|XP_014024241.1||gi|929124630|ref|XP_013979976.1||gi|929089672|ref|XP_014055541.1||gi|929295984|ref|XP_014025335.1||gi|929085997|ref|XP_014053604.1|	http://www.genome.jp/kegg-bin/show_pathway?ko04933/K06624%09red/K02649%09red/K09203%09red
106610403	PREDICTED: myotubularin-related protein 7-like isoform X2	magenta	0.560872	3.63237e-07		RNA degradation	KEGG PATHWAY	ko03018	4	114	0.036822	0.412933	gi|929322013|ref|XP_014038972.1||gi|929078353|ref|XP_014049550.1||gi|929292016|ref|XP_014023212.1||gi|525314078|ref|NP_001265945.1|	http://www.genome.jp/kegg-bin/show_pathway?ko03018/K14443%09red
106604926	PREDICTED: early growth response protein 1-like	magenta	-0.545803	8.53579e-07		Maturity onset diabetes of the young	KEGG PATHWAY	ko04950	2	30	0.0450165	0.46128	gi|929229867|ref|XP_013991460.1||gi|929098672|ref|XP_014060352.1|	http://www.genome.jp/kegg-bin/show_pathway?ko04950/K08035%09red/K07292%09red
106599547	PREDICTED: integral membrane protein 2C-like	magenta	0.51163	5.11516e-06		ErbB signaling pathway	KEGG PATHWAY	ko04012	4	124	0.0472711	0.46128	gi|929124630|ref|XP_013979976.1||gi|929223849|ref|XP_013988256.1||gi|929295984|ref|XP_014025335.1||gi|929293948|ref|XP_014024241.1|	http://www.genome.jp/kegg-bin/show_pathway?ko04012/K05084%09red/K06624%09red/K02649%09red
106565346	PREDICTED: peptidyl-prolyl cis-trans isomerase FKBP5-like	magenta	0.50829	6.03153e-06		Phosphatidylinositol signaling system	KEGG PATHWAY	ko04070	4	135	0.0604746	0.46128	gi|929115379|ref|XP_014069135.1||gi|929315487|ref|XP_014035558.1||gi|929293948|ref|XP_014024241.1||gi|929108020|ref|XP_014065243.1|	http://www.genome.jp/kegg-bin/show_pathway?ko04070/K00911%09red/K13711%09red/K02649%09red/K18083%09red
106599727	PREDICTED: PH domain leucine-rich repeat-containing protein phosphatase 1-like	magenta	0.508188	6.06162e-06		Pyrimidine metabolism	KEGG PATHWAY	ko00240	4	136	0.0617627	0.46128	gi|929103368|ref|XP_014062784.1||gi|929302264|ref|XP_014028589.1||gi|929270783|ref|XP_014012033.1||gi|213511248|ref|NP_001135364.1|	http://www.genome.jp/kegg-bin/show_pathway?ko00240/K16904%09red/K03783%09red/K00757%09red
106567727	PREDICTED: zinc finger and BTB domain-containing protein 16-A-like isoform X2	magenta	0.493303	1.23717e-05		Prion diseases	KEGG PATHWAY	ko05020	2	37	0.0641251	0.46128	gi|929089672|ref|XP_014055541.1||gi|929085997|ref|XP_014053604.1|	http://www.genome.jp/kegg-bin/show_pathway?ko05020/K09203%09red
106584572	PREDICTED: serine/threonine-protein kinase pim-3-like	magenta	0.486635	1.68498e-05		Intestinal immune network for IgA production	KEGG PATHWAY	ko04672	2	37	0.0641251	0.46128	gi|259155407|ref|NP_001158765.1||gi|929285457|ref|XP_014019723.1|	http://www.genome.jp/kegg-bin/show_pathway?ko04672/K04189%09red
106584999	PREDICTED: sodium/potassium/calcium exchanger 6, mitochondrial-like isoform X1	magenta	0.483902	1.90887e-05		Pathways in cancer	KEGG PATHWAY	ko05200	10	539	0.0671304	0.46128	gi|929220996|ref|XP_013986717.1||gi|929291450|ref|XP_014022919.1||gi|929285457|ref|XP_014019723.1||gi|259155150|ref|NP_001158818.1||gi|929067221|ref|XP_014026884.1||gi|929295984|ref|XP_014025335.1||gi|929124630|ref|XP_013979976.1||gi|259155407|ref|NP_001158765.1||gi|929232623|ref|XP_013992836.1||gi|929293948|ref|XP_014024241.1|	http://www.genome.jp/kegg-bin/show_pathway?ko05200/K04504%09red/K04189%09red/K10055%09red/K06624%09red/K09592%09red/K02649%09red
106600502	PREDICTED: ski-like protein	magenta	0.482501	2.03415e-05		Galactose metabolism	KEGG PATHWAY	ko00052	2	39	0.0700066	0.46128	gi|929275790|ref|XP_014014647.1||gi|929313602|ref|XP_014034576.1|	http://www.genome.jp/kegg-bin/show_pathway?ko00052/K01084%09red
106564795	PREDICTED: transmembrane protein 246	magenta	0.479256	2.35413e-05		Cytokine-cytokine receptor interaction	KEGG PATHWAY	ko04060	5	205	0.0728803	0.46128	gi|929286838|ref|XP_014020455.1||gi|929287016|ref|XP_014020551.1||gi|259155407|ref|NP_001158765.1||gi|929102982|ref|XP_014062573.1||gi|929285457|ref|XP_014019723.1|	http://www.genome.jp/kegg-bin/show_pathway?ko04060/K05473%09red/K04189%09red/K05437%09red
106578075	PREDICTED: uncharacterized protein LOC106578075	magenta	0.475952	2.72766e-05		Proximal tubule bicarbonate reclamation	KEGG PATHWAY	ko04964	2	42	0.0791425	0.46128	gi|929262851|ref|XP_014007906.1||gi|929086176|ref|XP_014053692.1|	http://www.genome.jp/kegg-bin/show_pathway?ko04964/K01540%09red/K18246%09red
106597386	PREDICTED: kelch-like ECH-associated protein 1	magenta	0.475732	2.75439e-05		Nicotinate and nicotinamide metabolism	KEGG PATHWAY	ko00760	2	42	0.0791425	0.46128	gi|929103368|ref|XP_014062784.1||gi|929270783|ref|XP_014012033.1|	http://www.genome.jp/kegg-bin/show_pathway?ko00760/K03783%09red
106574508	PREDICTED: single-stranded DNA-binding protein 3-like isoform X1	magenta	0.475212	2.81862e-05		Acute myeloid leukemia	KEGG PATHWAY	ko05221	3	93	0.082001	0.46128	gi|929232623|ref|XP_013992836.1||gi|929291450|ref|XP_014022919.1||gi|929293948|ref|XP_014024241.1|	http://www.genome.jp/kegg-bin/show_pathway?ko05221/K04504%09red/K10055%09red/K02649%09red
100194827	Acyl-coenzyme A thioesterase 5	magenta	0.469044	3.69335e-05		Regulation of autophagy	KEGG PATHWAY	ko04140	2	43	0.0822666	0.46128	gi|929277903|ref|XP_014015757.1||gi|929283263|ref|XP_014018609.1|	http://www.genome.jp/kegg-bin/show_pathway?ko04140/K08269%09red
106603074	PREDICTED: choline-phosphate cytidylyltransferase B-like	magenta	0.468508	3.78023e-05		Porphyrin and chlorophyll metabolism	KEGG PATHWAY	ko00860	2	43	0.0822666	0.46128	gi|929068920|ref|XP_014035998.1||gi|929069054|ref|XP_014036693.1|	http://www.genome.jp/kegg-bin/show_pathway?ko00860/K00510%09red
106575066	PREDICTED: RNA-binding protein 45	magenta	-0.458682	5.74943e-05		Transcriptional misregulation in cancer	KEGG PATHWAY	ko05202	5	221	0.0926906	0.501807	gi|929232623|ref|XP_013992836.1||gi|929124630|ref|XP_013979976.1||gi|929295984|ref|XP_014025335.1||gi|929238042|ref|XP_013994875.1||gi|213515558|ref|NP_001134882.1|	http://www.genome.jp/kegg-bin/show_pathway?ko05202/K15618%09red/K06624%09red/K10055%09red/K17693%09red
106584808	PREDICTED: heterogeneous nuclear ribonucleoprotein L-like	magenta	0.441651	0.000115449		Longevity regulating pathway	KEGG PATHWAY	ko04211	4	160	0.0969034	0.507128	gi|929183494|ref|XP_013984098.1||gi|929277903|ref|XP_014015757.1||gi|929283263|ref|XP_014018609.1||gi|929293948|ref|XP_014024241.1|	http://www.genome.jp/kegg-bin/show_pathway?ko04211/K08269%09red/K02649%09red/K07206%09red
106569523	PREDICTED: ubiquitin-conjugating enzyme E2 R1-like isoform X1	magenta	0.435463	0.000147396
106576161	PREDICTED: uncharacterized protein LOC106576161 isoform X1	magenta	0.434082	0.000155559
106602865	PREDICTED: tripartite motif-containing protein 16-like	magenta	-0.433695	0.00015792
106608056	PREDICTED: glycerophosphocholine phosphodiesterase GPCPD1-like isoform X1	magenta	0.43334	0.000160115
106582173	PREDICTED: tumor necrosis factor ligand superfamily member 11-like	magenta	0.427308	0.000201954
106582220	PREDICTED: tumor necrosis factor ligand superfamily member 11-like	magenta	0.427308	0.000201954
106568093	PREDICTED: junction-mediating and -regulatory protein-like	magenta	0.410796	0.00037306
106584425	PREDICTED: RNA polymerase II elongation factor ELL	magenta	0.397554	0.000596821
106602941	PREDICTED: serine/threonine-protein kinase 26-like isoform X1	magenta	0.397136	0.00060556
100196381	DNA-binding protein inhibitor ID-2	magenta	0.389683	0.000782005
106587048	PREDICTED: poly(A) RNA polymerase GLD2	magenta	-0.385788	0.000891721
106585381	PREDICTED: lysosome membrane protein 2-like	magenta	-0.384861	0.000919795
106585734	PREDICTED: lysosome membrane protein 2-like	magenta	-0.384861	0.000919795
106602708	PREDICTED: zinc finger protein 36, C3H1 type-like 1	magenta	-0.383208	0.000971875
106564814	PREDICTED: egl nine homolog 1-like	magenta	0.371899	0.00140592
106581110	PREDICTED: vasodilator-stimulated phosphoprotein-like	magenta	0.36927	0.00152909
100136532	PREDICTED: peroxisomal proliferator-activated receptor beta1A isoform X1	magenta	-0.365468	0.00172439
106589320	PREDICTED: growth factor receptor-bound protein 7-like	magenta	0.356713	0.00226192
106565854	PREDICTED: receptor-type tyrosine-protein phosphatase gamma isoform X2	magenta	0.356396	0.00228395
106568413	PREDICTED: uncharacterized protein LOC106568413	magenta	0.355373	0.00235631
106582145	PREDICTED: GA-binding protein alpha chain-like	magenta	0.352887	0.00254072
106586173	PREDICTED: uridine phosphorylase 2-like	magenta	0.344825	0.0032309
106590089	PREDICTED: protein phosphatase 1 regulatory subunit 3G-like	magenta	-0.344428	0.00326885
100196180	Cell death activator CIDE-3	magenta	0.34173	0.00353743
106602234	PREDICTED: E3 ubiquitin-protein ligase DTX4-like isoform X3	magenta	-0.335914	0.00418396
100196306	peptidyl-prolyl cis-trans isomerase E	magenta	-0.332227	0.00464637
106610398	PREDICTED: microtubule-associated tumor suppressor 1 isoform X1	magenta	0.332205	0.00464919
106569988	PREDICTED: protein FAM102A-like	magenta	0.331908	0.00468839
106562454	PREDICTED: abhydrolase domain-containing protein 2-A	magenta	-0.325667	0.00558168
106600841	PREDICTED: nuclear factor erythroid 2-related factor 1-like	magenta	0.324756	0.00572393
106574308	PREDICTED: B-cell CLL/lymphoma 9 protein-like isoform X1	magenta	-0.323752	0.00588425
100196870	XTP3-transactivated gene A protein homolog	magenta	-0.320068	0.00650757
106608895	PREDICTED: erythropoietin isoform X2	magenta	-0.31975	0.00656394
106576298	PREDICTED: transmembrane and coiled-coil domains protein 3-like isoform X2	magenta	0.318815	0.00673238
106568762	PREDICTED: B-cell lymphoma 6 protein-like	magenta	0.314017	0.00765752
XR_001326903.1	NA	magenta	0.312762	0.00791726
106563194	PREDICTED: sorting nexin-24-like	magenta	-0.310759	0.00834768
106601241	PREDICTED: thyrotroph embryonic factor-like	magenta	0.310345	0.00843904
106612133	PREDICTED: heterogeneous nuclear ribonucleoprotein H-like isoform X2	magenta	-0.307874	0.0090036
106589523	PREDICTED: eukaryotic elongation factor 2 kinase-like isoform X6	magenta	0.302276	0.0104057
106584012	PREDICTED: phosphatidylinositol 3-kinase regulatory subunit gamma isoform X4	magenta	0.298865	0.0113501
106578047	PREDICTED: phosphatidylinositol-binding clathrin assembly protein-like isoform X4	magenta	0.298259	0.0115254
106563408	PREDICTED: zinc finger BED domain-containing protein 4-like isoform X2	magenta	0.296056	0.0121827
106608992	PREDICTED: purine nucleoside phosphorylase-like	magenta	0.295637	0.0123116
106571818	PREDICTED: long-chain fatty acid transport protein 6	magenta	0.294976	0.0125168
106572442	PREDICTED: PRA1 family protein 2-like	magenta	0.293558	0.0129673
100196052	peptidyl-prolyl cis-trans isomerase FKBP5	magenta	0.292189	0.0134157
106610275	PREDICTED: mitogen-activated protein kinase 7-like	magenta	-0.290751	0.0139009
106579710	PREDICTED: decaprenyl-diphosphate synthase subunit 1-like	magenta	0.289753	0.0142462
106565406	PREDICTED: nuclear receptor subfamily 4 group A member 1-like	magenta	-0.289642	0.0142851
106570355	PREDICTED: folylpolyglutamate synthase, mitochondrial isoform X2	magenta	-0.284995	0.0159975
106561048	PREDICTED: MOB kinase activator 2-like isoform X5	magenta	0.284482	0.0161971
106606270	PREDICTED: UPF0472 protein C16orf72 homolog	magenta	0.283011	0.0167808
106581251	PREDICTED: WD repeat and SOCS box-containing protein 1-like	magenta	-0.27493	0.0203197
106580025	PREDICTED: probable peptidyl-tRNA hydrolase isoform X1	magenta	0.269727	0.0229204
106577211	PREDICTED: DNA damage-inducible transcript 4 protein-like	magenta	0.267354	0.0241974
106580995	PREDICTED: T-box transcription factor TBX2b-like isoform X1	magenta	-0.26441	0.0258652
106585313	PREDICTED: egl nine homolog 3-like isoform X1	magenta	0.263838	0.0262
106612446	PREDICTED: NADPH--cytochrome P450 reductase isoform X1	magenta	0.263462	0.0264226
106589816	PREDICTED: microcephalin-like isoform X4	magenta	-0.260392	0.0282975
106566379	PREDICTED: solute carrier family 25 member 33 isoform X1	magenta	0.257653	0.0300636
106610252	PREDICTED: mitochondrial uncoupling protein 2-like	magenta	0.25243	0.033688
XR_001330442.1	NA	magenta	0.249502	0.0358756
106611515	PREDICTED: regulator of nonsense transcripts 3B-like	magenta	0.248264	0.0368358
106582098	PREDICTED: F-box-like/WD repeat-containing protein TBL1X	magenta	0.245197	0.0393058
100380427	ERBB receptor feedback inhibitor 1	magenta	-0.245085	0.0393984
106584305	PREDICTED: F-box-like/WD repeat-containing protein TBL1XR1 isoform X2	magenta	-0.240136	0.043682
100194769	Transmembrane protein 47	magenta	0.24013	0.0436877
106612810	PREDICTED: ribosomal RNA-processing protein 8-like	magenta	-0.239704	0.044074
106584628	PREDICTED: protein phosphatase 1 regulatory subunit 15A-like	magenta	0.239421	0.044332
100194839	PREDICTED: splicing factor, proline- and glutamine-rich isoform X2	magenta	-0.23906	0.0446633
100136585	antigen peptide transporter 1 precursor	magenta	-0.238751	0.044948
106567096	PREDICTED: hepatocyte nuclear factor 4-alpha-like isoform X3	magenta	0.229682	0.0540009
106573769	PREDICTED: COUP transcription factor 2-like isoform X3	magenta	-0.226331	0.057702
106602692	PREDICTED: LON peptidase N-terminal domain and RING finger protein 1-like isoform X1	magenta	0.225776	0.0583346
106603332	PREDICTED: nuclear pore glycoprotein p62-like isoform X1	magenta	-0.222897	0.0617056
106613129	PREDICTED: SPRY domain-containing SOCS box protein 4-like	magenta	0.221464	0.0634412
106584490	PREDICTED: cyclin-dependent kinase inhibitor 1B-like	magenta	-0.221207	0.0637566
100195304	Signal peptide peptidase-like 2B precursor	magenta	0.215538	0.0710432
106591684	PREDICTED: GTPase IMAP family member 8-like	magenta	0.215036	0.0717191
106578097	PREDICTED: uncharacterized protein LOC106578097 isoform X1	magenta	0.214713	0.0721572
100194970	Connective tissue growth factor precursor	magenta	0.212552	0.075141
106604695	PREDICTED: short coiled-coil protein B-like	magenta	0.211472	0.0766688
106568392	PREDICTED: ras-GEF domain-containing family member 1B-B-like	magenta	-0.208488	0.0810195
106591125	PREDICTED: serine/threonine-protein kinase Sgk1-like, partial	magenta	0.208415	0.0811293
106564503	PREDICTED: kelch-like ECH-associated protein 1	magenta	0.208007	0.0817396
106571301	PREDICTED: connective tissue growth factor-like	magenta	0.207538	0.0824449
100380649	PREDICTED: hamartin isoform X1	magenta	-0.204778	0.0867008
106567239	PREDICTED: zinc finger protein 43-like	magenta	-0.203925	0.0880494
106578675	PREDICTED: SWI/SNF-related matrix-associated actin-dependent regulator of chromatin subfamily D member 3 isoform X5	magenta	0.201689	0.0916656
106567574	PREDICTED: ubiquitin carboxyl-terminal hydrolase 2-like isoform X1	magenta	0.19352	0.105875
106589602	PREDICTED: WD repeat domain phosphoinositide-interacting protein 1 isoform X2	magenta	0.19206	0.108587
106605085	PREDICTED: uncharacterized protein LOC106605085 isoform X1	magenta	0.191188	0.110231
106599490	PREDICTED: Krueppel-like factor 6	magenta	-0.188874	0.114689
106604687	PREDICTED: nocturnin-like isoform X1	magenta	0.18652	0.119363
106590001	PREDICTED: dihydrolipoyllysine-residue succinyltransferase component of 2-oxoglutarate dehydrogenase complex, mitochondrial-like	magenta	0.18546	0.121515
XR_001328683.1	NA	magenta	-0.185354	0.121733
106589013	PREDICTED: RNA binding protein fox-1 homolog 2-like	magenta	0.185294	0.121857
106565537	PREDICTED: receptor tyrosine-protein kinase erbB-3-like isoform X3	magenta	0.184362	0.123776
106568345	PREDICTED: arrestin domain-containing protein 3-like	magenta	0.184026	0.124475
106563294	PREDICTED: ADP-ribosylation factor-like protein 3 isoform X1	magenta	-0.183663	0.125233
106587179	PREDICTED: pre-mRNA-splicing factor ATP-dependent RNA helicase PRP16-like isoform X1	magenta	0.180667	0.13162
106573457	PREDICTED: protein FAM107B-like isoform X1	magenta	-0.180467	0.132055
100306807	Egl nine homolog 2	magenta	0.180302	0.132416
106570727	PREDICTED: sodium-dependent lysophosphatidylcholine symporter 1-B-like isoform X1	magenta	0.179145	0.134959
106571880	PREDICTED: peregrin-like	magenta	0.178617	0.136131
106569261	PREDICTED: E3 ubiquitin-protein ligase RNF220-like	magenta	-0.178043	0.137416
106581203	PREDICTED: diablo homolog, mitochondrial-like	magenta	0.173343	0.148274
106573619	PREDICTED: tripartite motif-containing protein 16-like isoform X2	magenta	-0.171911	0.151706
106578255	PREDICTED: histone H1.0-B-like	magenta	0.17172	0.152169
106601729	PREDICTED: protein Tob1-like	magenta	-0.170691	0.154675
106573358	PREDICTED: ADNP homeobox protein 2-like	magenta	-0.170074	0.156195
106594806	PREDICTED: ADNP homeobox protein 2-like	magenta	-0.170074	0.156195
106594875	PREDICTED: ADNP homeobox protein 2-like	magenta	-0.170074	0.156195
106594881	PREDICTED: ADNP homeobox protein 2-like	magenta	-0.170074	0.156195
106594888	PREDICTED: ADNP homeobox protein 2-like	magenta	-0.170074	0.156195
100194838	serine/threonine protein kinase pim-3	magenta	0.169664	0.15721
106601031	PREDICTED: coenzyme Q-binding protein COQ10 homolog, mitochondrial-like	magenta	-0.165925	0.166696
106581221	PREDICTED: serine/threonine-protein kinase ULK2-like isoform X2	magenta	-0.165748	0.167154
106578021	PREDICTED: purine nucleoside phosphorylase-like	magenta	-0.165442	0.167952
106563923	PREDICTED: sphingomyelin phosphodiesterase	magenta	0.165292	0.168343
106589755	PREDICTED: MARVEL domain-containing protein 1-like	magenta	0.163786	0.172309
106565112	PREDICTED: cryptochrome-1-like	magenta	0.163319	0.173552
106562233	PREDICTED: transcriptional repressor CTCF-like isoform X1	magenta	-0.155374	0.19572
106612483	PREDICTED: inositol-trisphosphate 3-kinase C isoform X1	magenta	0.155239	0.196114
106576041	PREDICTED: acyl-coenzyme A thioesterase 5-like isoform X1	magenta	0.153596	0.200947
106569700	PREDICTED: zinc finger FYVE domain-containing protein 9-like	magenta	-0.14935	0.213834
106585505	PREDICTED: lysine-specific demethylase 2B-like isoform X2	magenta	0.147709	0.218964
106599551	PREDICTED: period circadian protein homolog 2-like isoform X4	magenta	0.147045	0.221067
106598333	PREDICTED: GTPase IMAP family member 8-like	magenta	-0.146783	0.221899
106576408	PREDICTED: sodium-coupled neutral amino acid transporter 4-like isoform X1	magenta	0.142345	0.236344
106604729	PREDICTED: disks large homolog 3-like isoform X8	magenta	-0.140324	0.243133
106565822	PREDICTED: inter-alpha-trypsin inhibitor heavy chain H3-like isoform X1	magenta	0.139867	0.244686
106585360	PREDICTED: Krueppel-like factor 9 isoform X2	magenta	0.139469	0.246047
106585715	PREDICTED: Krueppel-like factor 9 isoform X2	magenta	0.139469	0.246047
106581841	PREDICTED: C-X-C chemokine receptor type 4-like	magenta	-0.138916	0.247943
106605956	PREDICTED: synapse differentiation-inducing gene protein 1-like	magenta	-0.137644	0.25234
106566550	PREDICTED: transcription factor MafB-like	magenta	-0.135757	0.258965
106566576	PREDICTED: transcription factor MafB	magenta	-0.135757	0.258965
106607710	PREDICTED: proline-rich nuclear receptor coactivator 1	magenta	0.133145	0.268329
XR_001325446.1	NA	magenta	-0.132964	0.268984
106576042	PREDICTED: acyl-coenzyme A thioesterase 5-like isoform X1	magenta	0.132762	0.269718
106579956	PREDICTED: protein phosphatase PTC7 homolog	magenta	0.13189	0.272905
106607911	PREDICTED: piggyBac transposable element-derived protein 4-like	magenta	-0.129091	0.283301
100380593	LysM and peptidoglycan-binding domain-containing protein 2	magenta	0.128701	0.284771
106562209	PREDICTED: unconventional myosin-Ie-like	magenta	0.128535	0.285398
106605366	PREDICTED: CD83 antigen-like isoform X1	magenta	-0.125857	0.295637
100462679	F-box only protein 32	magenta	-0.125819	0.295784
106602919	PREDICTED: putative monooxygenase p33MONOX	magenta	0.123385	0.305302
106592182	PREDICTED: protein Tob1-like	magenta	-0.123156	0.306205
106602190	PREDICTED: microtubule-associated tumor suppressor 1 homolog A-like	magenta	0.12053	0.316713
106579337	PREDICTED: glucose-6-phosphatase-like	magenta	0.117505	0.329102
106571726	PREDICTED: alpha-(1,3)-fucosyltransferase 9-like	magenta	-0.1168	0.332031
106604105	PREDICTED: dual specificity protein phosphatase 1-like	magenta	0.11621	0.334497
100195626	AN1-type zinc finger protein 2B	magenta	0.115149	0.338957
106583340	PREDICTED: uncharacterized protein LOC106583340	magenta	-0.109393	0.363809
106602725	PREDICTED: cilia- and flagella-associated protein 97 isoform X2	magenta	-0.10784	0.370702
100136493	PREDICTED: TAP binding protein isoform X1	magenta	-0.107304	0.3731
106575754	PREDICTED: sodium/potassium-transporting ATPase subunit beta-233-like	magenta	-0.104166	0.387317
100196464	CCAAT/enhancer-binding protein delta	magenta	0.101689	0.398765
106579126	PREDICTED: receptor activity-modifying protein 2	magenta	0.101021	0.401886
106607741	PREDICTED: monocarboxylate transporter 10-like isoform X2	magenta	-0.100255	0.405483
106585353	PREDICTED: AN1-type zinc finger protein 5-like isoform X2	magenta	0.100229	0.405605
106585710	PREDICTED: AN1-type zinc finger protein 5-like isoform X2	magenta	0.100229	0.405605
100195162	DnaJ homolog subfamily A member 1	magenta	0.0997398	0.407913
106583494	PREDICTED: protein BTG2-like	magenta	0.0996782	0.408204
100306754	C-X-C chemokine receptor type 4	magenta	-0.0987035	0.412826
106608199	PREDICTED: exostosin-like 3	magenta	0.0985063	0.413765
106605692	PREDICTED: apolipoprotein A-IV-like	magenta	-0.0969543	0.421196
101448010	BTG2 protein	magenta	-0.0961516	0.425069
106590030	PREDICTED: heme oxygenase-like	magenta	0.0955729	0.427874
106562106	PREDICTED: aryl hydrocarbon receptor nuclear translocator-like protein 1 isoform X1	magenta	-0.0917565	0.446634
106567695	PREDICTED: protein SMG8-like	magenta	-0.0901846	0.454492
100846970	interferon regulatory factor 1 isoform 2	magenta	-0.0886643	0.462164
106603953	PREDICTED: carbonic anhydrase 4-like	magenta	-0.0857694	0.476966
106572362	PREDICTED: zinc finger protein 341-like isoform X2	magenta	-0.0823308	0.494873
106609526	PREDICTED: diphosphoinositol polyphosphate phosphohydrolase 3-beta-like	magenta	0.0810228	0.501776
106600984	PREDICTED: ADP-ribosylation factor-like protein 5B	magenta	-0.0803495	0.505349
106571480	PREDICTED: WD repeat-containing protein 26 isoform X2	magenta	0.0766595	0.525158
106599802	PREDICTED: CCAAT/enhancer-binding protein delta	magenta	-0.0759653	0.528928
106585023	PREDICTED: thrombospondin-4-B-like	magenta	0.0719095	0.551217
106607258	PREDICTED: probable phosphatase phospho1 isoform X1	magenta	0.0718743	0.551412
106589305	PREDICTED: glucose-6-phosphatase-like	magenta	0.0716027	0.552921
106598526	PREDICTED: regulator of G-protein signaling 21-like	magenta	-0.0696938	0.563581
106608133	PREDICTED: type III iodothyronine deiodinase-like	magenta	-0.0679268	0.573535
106611119	PREDICTED: fermitin family homolog 2-like isoform X6	magenta	0.0659583	0.584719
106562412	PREDICTED: membrane-associated phosphatidylinositol transfer protein 2-like isoform X5	magenta	0.0646211	0.592372
106584482	PREDICTED: leucine-rich repeat-containing protein 10-like	magenta	0.0617727	0.608821
XR_001326140.1	NA	magenta	-0.0613964	0.611009
106571379	PREDICTED: purine-rich element-binding protein gamma	magenta	0.0592761	0.623401
106568158	PREDICTED: heparanase-like isoform X2	magenta	0.0591083	0.624386
106584611	PREDICTED: zinc finger protein 143-like	magenta	-0.0583952	0.62858
106563187	PREDICTED: solute carrier family 35 member E4-like isoform X2	magenta	0.0563415	0.640725
100196797	nuclear factor interleukin-3-regulated protein	magenta	-0.0557562	0.644203
106589758	PREDICTED: phosphatidylinositol 4-kinase type 2-alpha-like isoform X1	magenta	-0.0557371	0.644317
106581000	PREDICTED: arfaptin-2-like isoform X5	magenta	0.0506696	0.674748
106560990	PREDICTED: cyclin-dependent kinase inhibitor 1B	magenta	0.0498112	0.679956
106583344	PREDICTED: probable nuclear hormone receptor HR38	magenta	-0.0495926	0.681285
106610874	PREDICTED: uncharacterized protein C15orf52 homolog isoform X1	magenta	-0.046278	0.70155
106571659	PREDICTED: exostosin-like 3	magenta	-0.0461098	0.702584
106565557	PREDICTED: 6-phosphofructo-2-kinase/fructose-2,6-bisphosphatase 4-like isoform X2	magenta	0.0441309	0.714789
106581800	PREDICTED: cordon-bleu protein-like 1 isoform X3	magenta	0.042737	0.72343
100286515	EF-hand domain-containing protein D1	magenta	-0.0403313	0.738424
106571139	PREDICTED: pleckstrin homology domain-containing family G member 3-like isoform X1	magenta	-0.0363505	0.763447
106590330	PREDICTED: heme oxygenase-like	magenta	0.0335035	0.781494
106579916	PREDICTED: serine/threonine-protein kinase ULK1-like isoform X2	magenta	-0.0329187	0.785216
106579679	PREDICTED: glucose-fructose oxidoreductase domain-containing protein 1-like isoform X1	magenta	0.0280595	0.816319
106574428	PREDICTED: uncharacterized protein LOC106574428 isoform X2	magenta	-0.0274421	0.820292
106562494	PREDICTED: guanine nucleotide-binding protein subunit beta-5-like isoform X1	magenta	-0.0232644	0.847291
106565174	PREDICTED: hyaluronidase-2-like isoform X2	magenta	-0.0221657	0.854422
106567182	PREDICTED: general receptor for phosphoinositides 1-associated scaffold protein-like	magenta	-0.0157707	0.896143
100195550	PREDICTED: ubiquitin-conjugating enzyme E2 variant 2 isoform X1	magenta	-0.014998	0.901205
106610602	PREDICTED: kanadaptin	magenta	-0.0145883	0.903891
106577208	PREDICTED: hypoxia-inducible factor 1-alpha inhibitor	magenta	0.014405	0.905093
106592479	PREDICTED: DNA damage-inducible transcript 4 protein-like	magenta	0.0136949	0.909751
106609518	PREDICTED: sodium-coupled neutral amino acid transporter 4-like	magenta	0.0132431	0.912717
106577395	PREDICTED: DNA damage-inducible transcript 4 protein-like	magenta	0.00828932	0.945301
106607079	PREDICTED: filaggrin-like	magenta	-0.00791022	0.947799
106613928	PREDICTED: F-box-like/WD repeat-containing protein TBL1XR1 isoform X1	magenta	0.00765862	0.949457
106594419	PREDICTED: gamma-aminobutyric acid receptor-associated protein-like 2	magenta	-0.00676872	0.955324
106570067	PREDICTED: lysosomal thioesterase PPT2-A-like	magenta	0.00276888	0.981717
106591239	PREDICTED: zinc transporter ZIP8-like isoform X1	magenta	0.00219724	0.985491
106607676	PREDICTED: forkhead box protein A2-like isoform X1	magenta	0.000458103	0.996975
